# Rapid and robust sex determination from ancient enamel proteomes using *protSexInferer*

**DOI:** 10.64898/2026.03.23.713598

**Authors:** Fan Bai, Zhongyou Wu, Song Xing, Qiaomei Fu

**Affiliations:** State Key Laboratory of Animal Biodiversity Conservation and Integrated Pest Management, Institute of Zoology, Chinese Academy of Sciences, Chaoyang District, Beijing, China; Key Laboratory of Vertebrate Evolution and Human Origins of Chinese Academy of Sciences, Institute of Vertebrate Paleontology and Paleoanthropology, CAS, Beijing 100044, China; University of Chinese Academy of Sciences, Beijing 100049, China

**Author notes:** **Correspondence:** (Q. M. Fu). **Author list footnotes** These authors contributed equally (Fan Bai, Zhongyou Wu, Qiaomei Fu).

**Keywords:** paleo-proteomics, sex determination, automated pipeline, AMELY ratio (R_AMELY_), dental enamel

## Abstract

Accurate biological sex determination of ancient remains is critical for archaeological, anthropological, and forensic studies, but remains challenging for morphologically ambiguous and highly degraded endogenous DNA samples. Paleo-proteomics sex identification approaches, targeting sexually dimorphic amelogenin isoforms (AMELX and AMELY), present a promising solution. However, current workflows rely on manual verification of a few specific peptide markers, a process that lacks standardization and is susceptible to false-positive AMELY signals. To overcome these limitations, we developed *protSexInferer*, a lightweight, open-source bioinformatic pipeline for automated sex estimation from paleo-proteomic data. Our method uses the ratio of AMELY-specific peptides to all detected AMELY- and AMELX-specific peptides (i.e., the R_AMELY_ value) rather than the mere presence or absence of AMELY signals for sex classification. We demonstrated that the R_AMELY_ value clearly distinguishes male and female individuals in both reference and independent validation datasets, enabling reliable sex assignments even in cases where conventional intensity-based comparisons (e.g., AMELY-59M vs. AMELX-60) are ambiguous. This ratio-based approach effectively mitigates the impact of false-positive AMELY signals, therefore eliminating the need for time-consuming manual verification, and remains reliable even for samples with low peptide yields. Equipped with pre-constructed protein reference databases, *protSexInferer* provides a robust, standardized, and end-to-end solution for paleo-proteomic sex determination.
