## Supplementary material for "Rapid and robust sex determination from ancient enamel proteomes using *protSexInferer*": Table S

### Sheet: Table S1
Table S1: The information of known sex reference samples The sex of these samples was determined by osteological evidences, DNA evidences, or self identification (e.g. records on tombstones).
Sample	Pubmed ID	Sex	Sex Method
85D_1	PXD009781	M	Osteology
85D_2	PXD009781	M	Osteology
85D_3	PXD009781	M	Osteology
85D_4	PXD009781	M	Osteology
85D_5	PXD009781	M	Osteology
85D_6	PXD009781	M	Osteology
85D_7	PXD009781	M	Osteology
JY1	PXD009781	M	DNA
JY3	PXD009781	F	Osteology
JY5	PXD009781	M	Osteology
JY6	PXD009781	F	Osteology
JY7	PXD009781	F	Osteology
JY8	PXD009781	M	Osteology
JY24	PXD009781	M	Self Identification
JY25	PXD009781	F	Self Identification
JY26	PXD009781	F	Self Identification
JY27	PXD009781	M	Self Identification
JY30	PXD009781	M	DNA
JY31	PXD009781	M	Osteology
JY32	PXD009781	M	Osteology
JY33	PXD009781	M	Self Identification
JY34	PXD009781	M	Self Identification
JY35	PXD009781	F	Self Identification
JY36	PXD009781	F	Self Identification
10_PGM13	PXD012587	F	Osteology
11_PGM12	PXD012587	M	Osteology
JY57	PXD009781	F	Cranial
JY59	PXD009781	F	Cranial
JY60	PXD009781	F	Cranial
JY61	PXD009781	M	Pelvis
JY62	PXD009781	M	Pelvis
12_S554	PXD012587	M	Osteology
13_S562	PXD012587	F	Osteology
14_S564	PXD012587	F	Osteology
15_S566	PXD012587	M	Osteology
16_MdT-1	PXD012587	M	Self Identification
17_MdT-2	PXD012587	F	Self Identification
4_CM11	PXD012587	M	Osteology
5_FC176	PXD012587	F	Osteology
8_PGM11	PXD012587	M	Osteology
9_PGM17	PXD012587	F	Osteology
SK119	PXD007856	M	Osteology
SK130	PXD007856	M	Osteology
SK339	PXD007856	M	Osteology
SK351	PXD007856	M	Osteology
SK363	PXD007856	F	Osteology
SK366	PXD007856	M	Osteology
SK378	PXD007856	F	Osteology
SK9503	PXD007856	F	Osteology
SK9515	PXD007856	M	Osteology
FFS-SK15	PXD007856	F	Osteology
FFS-SK3	PXD007856	M	Osteology
SK534	PXD007856	F	Osteology
SK219	PXD007856	M	Osteology
control_001	PXD018069	M	Self Identification
control_002	PXD018069	F	Self Identification
control_003	PXD018069	F	Self Identification
control_004	PXD018069	M	Self Identification
control_005	PXD018069	M	Self Identification
control_006	PXD018069	M	Self Identification
control_007	PXD018069	F	Self Identification
control_008	PXD018069	M	Self Identification
control_009	PXD018069	M	Self Identification
control_010	PXD018069	M	Self Identification
control_011	PXD018069	F	Self Identification
control_012	PXD018069	F	Self Identification
control_013	PXD018069	F	Self Identification
control_014	PXD018069	F	Self Identification
control_015	PXD018069	F	Self Identification
control_016	PXD018069	F	Self Identification
control_017	PXD018069	F	Self Identification
1692_1	PXD040221	M	Self Identification
1692_2	PXD040221	M	Self Identification
1693	PXD040221	M	Self Identification
1694	PXD040221	M	Self Identification
1695	PXD040221	M	Self Identification

### Sheet: Table S2
Table S2: The information of unknown sex validation samples The sex of these samples was determined by the proteomics methods, and we used them to assess the consistency of sex determination results between our new pipeline and published methods.
Sample	Pubmed ID	Sex	Sex Method
XWG-F80	This study	-	-
XWG-F83	This study	-	-
XWG-F94	This study	-	-
XWG-F100	This study	-	-
XWG-F101	This study	-	-
XWG-F102	This study	-	-
XWG-F103	This study	-	-
XWG-F106	This study	-	-
JY12	PXD009781	M	LC-MS/MS DDA
JY13	PXD009781	M	LC-MS/MS DDA
JY15	PXD009781	M	LC-MS/MS DDA
JY16	PXD009781	M	LC-MS/MS DDA
JY17	PXD009781	M	LC-MS/MS DDA
JY18	PXD009781	M	LC-MS/MS DDA
JY19	PXD009781	M	LC-MS/MS DDA
JY65	PXD009781	M	LC-MS/MS DDA
JY66	PXD009781	M	LC-MS/MS DDA
1_CM16-5	PXD012587	M	LC-MS/MS DDA
2_CM16-6	PXD012587	M	LC-MS/MS DDA
PID31_2	PXD021683	F	LC-MS/MS DDA
SK835	PXD040221	M	LC-MS/MS DDA
SK850	PXD040221	M	LC-MS/MS DDA
Penghu1	PXD054412	M	LC-MS/MS DDA
Dmanisi_H_erectus	PXD014342	F	LC-MS/MS DDA
LAOS-TNH2	PXD018721	F	LC-MS/MS DDA
H_antecessor	PXD014342	M	LC-MS/MS DDA
CL104	PXD021683	M	LC-MS/MS DDA
CL107	PXD021683	M	LC-MS/MS DDA
CL14_1	PXD021683	F	LC-MS/MS DDA
CL14_2	PXD021683	F	LC-MS/MS DDA
CL215_1	PXD021683	M	LC-MS/MS DDA
CL215_2	PXD021683	M	LC-MS/MS DDA
CL215_3	PXD021683	M	LC-MS/MS DDA
CL227	PXD021683	F	LC-MS/MS DDA
CL231_1	PXD021683	M	LC-MS/MS DDA
CL231_2	PXD021683	M	LC-MS/MS DDA
CL57_1	PXD021683	M	LC-MS/MS DDA
CL57_2	PXD021683	M	LC-MS/MS DDA
F331	PXD021683	M	LC-MS/MS DDA
F334	PXD021683	M	LC-MS/MS DDA
F423	PXD021683	F	LC-MS/MS DDA
PID17	PXD021683	M	LC-MS/MS DDA
PID18	PXD021683	M	LC-MS/MS DDA
PID19_1	PXD021683	M	LC-MS/MS DDA
PID29	PXD021683	M	LC-MS/MS DDA
PID19_2	PXD021683	M	LC-MS/MS DDA
PID24	PXD021683	F	LC-MS/MS DDA
PID27	PXD021683	M	LC-MS/MS DDA
PID31_1	PXD021683	F	LC-MS/MS DDA
PID4	PXD021683	M	LC-MS/MS DDA
PID6	PXD021683	F	LC-MS/MS DDA
VG12	PXD021683	F	LC-MS/MS DDA
VG17	PXD021683	M	LC-MS/MS DDA
VG19_1	PXD021683	M	LC-MS/MS DDA
VG19_2	PXD021683	M	LC-MS/MS DDA
VG2_1	PXD021683	M	LC-MS/MS DDA
VG2_2	PXD021683	M	LC-MS/MS DDA
VG3_1	PXD021683	M	LC-MS/MS DDA
VG3_2	PXD021683	M	LC-MS/MS DDA
VG3_3	PXD021683	M	LC-MS/MS DDA
VG4	PXD021683	F	LC-MS/MS DDA
VG5_1	PXD021683	M	LC-MS/MS DDA
VG5_2	PXD021683	M	LC-MS/MS DDA
VG5_3	PXD021683	M	LC-MS/MS DDA
VG6_1	PXD021683	M	LC-MS/MS DDA
VG6_2	PXD021683	M	LC-MS/MS DDA
JY63	PXD009781	F	LC-MS/MS DDA
SK14132	PXD040221	F	LC-MS/MS DDA
SK830	PXD040221	F	LC-MS/MS DDA

### Sheet: Table S3
Table S3: The RAMELY threshold for different software
Software	the maximum RAMELY of female	the minimum RAMELY of male
PEAKS	0.0552559	0.0880917
pFind	0.032904	0.0577056
DIA-NN (the DDA mode)	0.0731971	0.0863541
MaxQuant	0.0160838	0.0310386
